# Transplanted hearts assimilate the recipient’s biological age

**DOI:** 10.64898/2026.09.15.751836

**Authors:** Jesse R. Poganik, Tomohisa Matsunaga, Alexander Tyshkovskiy, Ake Lu, Amin Haghani, Hao Zhou, Friederike Martin, Steve Horvath, Michael M. Givertz, Stefan G. Tullius, Vadim N. Gladyshev

## Abstract

**Background:** Despite the growing demand for transplantation, a shortage of donor organs persists, limiting access to this lifesaving procedure. To meet the increasing demand, organs are frequently transplanted across an age discrepancy between donor and recipients.

**Methods:** We delineated biological age dynamics in heterochronic heart transplants performed in both mice and patients. We carried out multiomic profiling and applied advanced biomarkers of aging to understand the interactions between the transplanted organ and the host.

**Results:** We show that the biological age of experimental heart transplants rapidly assimilates the age of recipients. Interestingly, this effect was limited to the grafted tissue without reciprocal effects on systemic biological age of the recipient. These effects were confirmed at the level of DNA methylation and gene expression. Extending our findings clinically using both omics and functional analyses, we show that the biological age of heterochronically transplanted hearts is strongly associated with the age of the recipient, rather than the donor, confirming the clinical relevance of our experimental findings.

**Conclusions:** These data identify the systemic environment as a driving force on tissue biological age. The rejuvenation of older organs in young recipients suggests novel approaches to organ allocation that may expand the pool of transplantable organs.
