## Supplementary material for "Transplanted hearts assimilate the recipient’s biological age": Table S1

Tissue	Clock	Group1	Group2	N1	N2	Mean1	Mean2	Mean_Diff	t_statistic	df	CI_lower	CI_upper	p_value	p_adj_BH	Significant_BH
Graft heart	Pan-Tissue Clock	O to Y	Y to Y	5	5	0.093	1.136	-1.043	-20.655	7.6	-1.1604	-0.9256	5.6e-8	1.18e-6	TRUE
Graft heart	Pan-Tissue Clock	O to M	Y to Y	5	5	0.4345	1.136	-0.7015	-9.609	6.8	-0.8751	-0.5279	3.31e-5	3.48e-4	TRUE
Graft heart	Pan-Tissue Clock	O to Y	Y to M	5	5	0.093	2.5793	-2.4864	-10.071	4.1	-3.1632	-1.8095	4.63e-4	0.00258	TRUE
Graft heart	Pan-Tissue Clock	O to Y	Y to O	5	5	0.093	2.9716	-2.8787	-9.698	4.1	-3.6956	-2.0618	5.66e-4	0.00258	TRUE
Graft heart	Pan-Tissue Clock	O to M	Y to M	5	5	0.4345	2.5793	-2.1448	-8.496	4.5	-2.816	-1.4737	6.15e-4	0.00258	TRUE
Graft heart	Pan-Tissue Clock	O to M	Y to O	5	5	0.4345	2.9716	-2.5372	-8.416	4.3	-3.3485	-1.7258	7.53e-4	0.00264	TRUE
Graft heart	Pan-Tissue Clock	M to M	O to Y	4	5	1.4771	0.093	1.3841	8.743	3.2	0.9015	1.8667	0.0023	0.0069	TRUE
Graft heart	Pan-Tissue Clock	O to M	O to Y	5	5	0.4345	0.093	0.3415	4.943	6	0.1723	0.5108	0.00263	0.0069	TRUE
Graft heart	Pan-Tissue Clock	Y to O	Y to Y	5	5	2.9716	1.136	1.8357	6.165	4.1	1.0201	2.6513	0.00313	0.00708	TRUE
Graft heart	Pan-Tissue Clock	M to M	O to M	4	5	1.4771	0.4345	1.0426	6.248	3.9	0.5767	1.5085	0.00351	0.00708	TRUE
Graft heart	Pan-Tissue Clock	Y to M	Y to Y	5	5	2.5793	1.136	1.4433	5.82	4.2	0.7679	2.1187	0.00371	0.00708	TRUE
Graft heart	Pan-Tissue Clock	M to M	Y to O	4	5	1.4771	2.9716	-1.4946	-4.482	5.9	-2.3133	-0.6758	0.00433	0.00738	TRUE
Graft heart	Pan-Tissue Clock	O to O	O to Y	5	5	1.6156	0.093	1.5227	5.611	4.1	0.7771	2.2682	0.00457	0.00738	TRUE
Graft heart	Pan-Tissue Clock	M to M	Y to M	4	5	1.4771	2.5793	-1.1022	-3.803	6.5	-1.7993	-0.4052	0.00777	0.0117	TRUE
Graft heart	Pan-Tissue Clock	O to O	Y to O	5	5	1.6156	2.9716	-1.356	-3.393	7.9	-2.279	-0.433	0.00958	0.0134	TRUE
Graft heart	Pan-Tissue Clock	O to M	O to O	5	5	0.4345	1.6156	-1.1812	-4.273	4.4	-1.9211	-0.4413	0.0104	0.0136	TRUE
Graft heart	Pan-Tissue Clock	O to O	Y to M	5	5	1.6156	2.5793	-0.9637	-2.646	7.9	-1.8047	-0.1226	0.0296	0.0366	TRUE
Graft heart	Pan-Tissue Clock	M to M	Y to Y	4	5	1.4771	1.136	0.3411	2.131	3.4	-0.1367	0.8189	0.112	0.131	FALSE
Graft heart	Pan-Tissue Clock	O to O	Y to Y	5	5	1.6156	1.136	0.4797	1.761	4.2	-0.2645	1.2239	0.15	0.166	FALSE
Graft heart	Pan-Tissue Clock	Y to M	Y to O	5	5	2.5793	2.9716	-0.3923	-1.023	7.7	-1.2819	0.4973	0.337	0.354	FALSE
Graft heart	Pan-Tissue Clock	M to M	O to O	4	5	1.4771	1.6156	-0.1386	-0.446	6.2	-0.894	0.6169	0.671	0.671	FALSE
Graft heart	Universal Clock 2	O to M	Y to M	5	5	0.1946	4.0758	-3.8812	-30.06	6.4	-4.1923	-3.57	3.88e-8	8.15e-7	TRUE
Graft heart	Universal Clock 2	O to Y	Y to M	5	5	0.2223	4.0758	-3.8535	-30.613	6	-4.1614	-3.5455	8.03e-8	8.43e-7	TRUE
Graft heart	Universal Clock 2	O to O	Y to M	5	5	1.2318	4.0758	-2.8439	-16.538	7.8	-3.2422	-2.4457	2.33e-7	1.63e-6	TRUE
Graft heart	Universal Clock 2	M to M	Y to M	4	5	1.5932	4.0758	-2.4826	-14.651	6.5	-2.8895	-2.0756	3.17e-6	1.66e-5	TRUE
Graft heart	Universal Clock 2	Y to M	Y to Y	5	5	4.0758	1.025	3.0508	26.754	4.3	2.7434	3.3582	5.69e-6	2.39e-5	TRUE
Graft heart	Universal Clock 2	O to O	Y to O	5	5	1.2318	4.3798	-3.1479	-12.406	6.6	-3.7563	-2.5396	8.55e-6	2.99e-5	TRUE
Graft heart	Universal Clock 2	O to M	Y to O	5	5	0.1946	4.3798	-4.1852	-18.446	4.7	-4.7798	-3.5906	1.45e-5	4.35e-5	TRUE
Graft heart	Universal Clock 2	O to Y	Y to O	5	5	0.2223	4.3798	-4.1574	-18.472	4.6	-4.753	-3.5619	1.83e-5	4.8e-5	TRUE
Graft heart	Universal Clock 2	M to M	Y to O	4	5	1.5932	4.3798	-2.7865	-11.056	6.2	-3.3976	-2.1755	2.5e-5	5.83e-5	TRUE
Graft heart	Universal Clock 2	O to Y	Y to Y	5	5	0.2223	1.025	-0.8026	-12.918	5.2	-0.9606	-0.6447	3.83e-5	8.04e-5	TRUE
Graft heart	Universal Clock 2	O to M	Y to Y	5	5	0.1946	1.025	-0.8304	-12.129	5	-1.0068	-0.654	7.08e-5	1.35e-4	TRUE
Graft heart	Universal Clock 2	Y to O	Y to Y	5	5	4.3798	1.025	3.3548	15.342	4.1	2.7527	3.9569	9.13e-5	1.6e-4	TRUE
Graft heart	Universal Clock 2	M to M	O to M	4	5	1.5932	0.1946	1.3986	9.794	4.5	1.0195	1.7778	3.27e-4	5.28e-4	TRUE
Graft heart	Universal Clock 2	O to M	O to O	5	5	0.1946	1.2318	-1.0372	-7.114	5.8	-1.3963	-0.6782	4.35e-4	6.41e-4	TRUE
Graft heart	Universal Clock 2	M to M	O to Y	4	5	1.5932	0.2223	1.3709	9.8	4.2	0.9908	1.751	4.58e-4	6.41e-4	TRUE
Graft heart	Universal Clock 2	O to O	O to Y	5	5	1.2318	0.2223	1.0095	7.063	5.5	0.6521	1.3669	5.84e-4	7.66e-4	TRUE
Graft heart	Universal Clock 2	M to M	Y to Y	4	5	1.5932	1.025	0.5683	4.394	3.2	0.1701	0.9664	0.0192	0.0237	TRUE
Graft heart	Universal Clock 2	M to M	O to O	4	5	1.5932	1.2318	0.3614	1.98	6.9	-0.0713	0.7941	0.0887	0.103	FALSE
Graft heart	Universal Clock 2	O to O	Y to Y	5	5	1.2318	1.025	0.2069	1.56	4.2	-0.1533	0.5671	0.19	0.21	FALSE
Graft heart	Universal Clock 2	Y to M	Y to O	5	5	4.0758	4.3798	-0.304	-1.243	6	-0.903	0.295	0.26	0.273	FALSE
Graft heart	Universal Clock 2	O to M	O to Y	5	5	0.1946	0.2223	-0.0277	-0.32	7.9	-0.2282	0.1728	0.758	0.758	FALSE
Graft heart	Universal Clock 3	O to M	Y to M	5	5	0.1277	5.2482	-5.1205	-40.528	5.8	-5.4319	-4.8092	2.26e-8	4.75e-7	TRUE
Graft heart	Universal Clock 3	O to Y	Y to M	5	5	0.1418	5.2482	-5.1065	-42.252	5.1	-5.4158	-4.7972	1.16e-7	9.24e-7	TRUE
Graft heart	Universal Clock 3	O to Y	Y to Y	5	5	0.1418	1.1774	-1.0356	-17.232	8	-1.1742	-0.897	1.32e-7	9.24e-7	TRUE
Graft heart	Universal Clock 3	Y to M	Y to Y	5	5	5.2482	1.1774	4.0709	33.574	5.1	3.7615	4.3802	3.27e-7	1.72e-6	TRUE
Graft heart	Universal Clock 3	O to M	Y to Y	5	5	0.1277	1.1774	-1.0497	-14.891	7.5	-1.2141	-0.8853	7.54e-7	3.17e-6	TRUE
Graft heart	Universal Clock 3	O to O	Y to M	5	5	1.5921	5.2482	-3.6562	-15.951	6.3	-4.2097	-3.1026	2.34e-6	8.19e-6	TRUE
Graft heart	Universal Clock 3	M to M	Y to M	4	5	2.0929	5.2482	-3.1554	-14.858	5.2	-3.6937	-2.617	1.74e-5	5.22e-5	TRUE
Graft heart	Universal Clock 3	O to O	Y to O	5	5	1.5921	5.7934	-4.2013	-10.573	6.4	-5.1586	-3.2441	2.7e-5	7.09e-5	TRUE
Graft heart	Universal Clock 3	O to M	Y to O	5	5	0.1277	5.7934	-5.6657	-16.267	4.2	-6.614	-4.7175	5.84e-5	1.36e-4	TRUE
Graft heart	Universal Clock 3	O to Y	Y to O	5	5	0.1418	5.7934	-5.6516	-16.318	4.1	-6.6024	-4.7009	6.73e-5	1.41e-4	TRUE
Graft heart	Universal Clock 3	M to M	Y to O	4	5	2.0929	5.7934	-3.7005	-9.54	5.9	-4.6537	-2.7473	8.4e-5	1.6e-4	TRUE
Graft heart	Universal Clock 3	Y to O	Y to Y	5	5	5.7934	1.1774	4.616	13.322	4.1	3.6655	5.5666	1.52e-4	2.66e-4	TRUE
Graft heart	Universal Clock 3	M to M	O to M	4	5	2.0929	0.1277	1.9652	10.45	3.6	1.4182	2.5122	8.24e-4	0.00133	TRUE
Graft heart	Universal Clock 3	M to M	O to Y	4	5	2.0929	0.1418	1.9511	10.58	3.3	1.3957	2.5065	0.00112	0.00168	TRUE
Graft heart	Universal Clock 3	O to M	O to O	5	5	0.1277	1.5921	-1.4644	-7.078	4.6	-2.0095	-0.9192	0.0012	0.00168	TRUE
Graft heart	Universal Clock 3	O to O	O to Y	5	5	1.5921	0.1418	1.4503	7.124	4.4	0.9027	1.9979	0.00148	0.00194	TRUE
Graft heart	Universal Clock 3	M to M	Y to Y	4	5	2.0929	1.1774	0.9155	4.957	3.3	0.3608	1.4702	0.0121	0.0149	TRUE
Graft heart	Universal Clock 3	M to M	O to O	4	5	2.0929	1.5921	0.5008	1.867	7	-0.1336	1.1353	0.104	0.117	FALSE
Graft heart	Universal Clock 3	O to O	Y to Y	5	5	1.5921	1.1774	0.4147	2.035	4.4	-0.1327	0.9621	0.106	0.117	FALSE
Graft heart	Universal Clock 3	Y to M	Y to O	5	5	5.2482	5.7934	-0.5452	-1.506	4.9	-1.4839	0.3935	0.194	0.204	FALSE
Graft heart	Universal Clock 3	O to M	O to Y	5	5	0.1277	0.1418	-0.0141	-0.202	7.4	-0.1772	0.1491	0.846	0.846	FALSE
Native heart	Pan-Tissue Clock	O to M	Y to O	5	5	1.222	0.589	0.6331	2.13	6.4	-0.0841	1.3503	0.0746	0.599	FALSE
Native heart	Pan-Tissue Clock	M to M	Y to O	4	5	1.244	0.589	0.655	2.093	6.7	-0.0922	1.4022	0.0765	0.599	FALSE
Native heart	Pan-Tissue Clock	M Sham	Y Sham	5	4	1.1501	1	0.1501	2.095	5.1	-0.0332	0.3335	0.0895	0.599	FALSE
Native heart	Pan-Tissue Clock	M Sham	Y to O	5	5	1.1501	0.589	0.5611	2.105	4.5	-0.1455	1.2678	0.0948	0.599	FALSE
Native heart	Pan-Tissue Clock	M Sham	O Sham	5	5	1.1501	0.8499	0.3002	1.937	5.8	-0.0831	0.6835	0.103	0.599	FALSE
Native heart	Pan-Tissue Clock	O Sham	O to M	5	5	0.8499	1.222	-0.3721	-1.831	8	-0.8411	0.0968	0.105	0.599	FALSE
Native heart	Pan-Tissue Clock	Y to M	Y to O	5	5	1.1852	0.589	0.5962	1.821	7.6	-0.1665	1.3589	0.108	0.599	FALSE
Native heart	Pan-Tissue Clock	M to M	O Sham	4	5	1.244	0.8499	0.3941	1.746	6.1	-0.1556	0.9437	0.13	0.599	FALSE
Native heart	Pan-Tissue Clock	Y to O	Y to Y	5	5	0.589	1.0769	-0.4879	-1.871	4.2	-1.2001	0.2243	0.132	0.599	FALSE
Native heart	Pan-Tissue Clock	Y Sham	Y to Y	4	5	1	1.0769	-0.0769	-1.689	6.6	-0.1859	0.0321	0.138	0.599	FALSE
Native heart	Pan-Tissue Clock	O to Y	Y to O	5	5	1.0402	0.589	0.4513	1.729	4.2	-0.2606	1.1631	0.156	0.599	FALSE
Native heart	Pan-Tissue Clock	O Sham	Y to Y	5	5	0.8499	1.0769	-0.227	-1.568	4.6	-0.6095	0.1555	0.183	0.599	FALSE
Native heart	Pan-Tissue Clock	Y Sham	Y to O	4	5	1	0.589	0.411	1.586	4.1	-0.3033	1.1254	0.187	0.599	FALSE
Native heart	Pan-Tissue Clock	M Sham	O to Y	5	5	1.1501	1.0402	0.1099	1.408	6.5	-0.0774	0.2972	0.205	0.599	FALSE
Native heart	Pan-Tissue Clock	O to M	Y Sham	5	4	1.222	1	0.222	1.483	4.2	-0.1849	0.629	0.208	0.599	FALSE
Native heart	Pan-Tissue Clock	O Sham	Y to M	5	5	0.8499	1.1852	-0.3353	-1.367	7.1	-0.9132	0.2427	0.213	0.599	FALSE
Native heart	Pan-Tissue Clock	O Sham	O to Y	5	5	0.8499	1.0402	-0.1903	-1.31	4.6	-0.5726	0.1919	0.251	0.623	FALSE
Native heart	Pan-Tissue Clock	O to O	Y to O	5	5	0.9796	0.589	0.3906	1.217	7.4	-0.3605	1.1417	0.261	0.623	FALSE
Native heart	Pan-Tissue Clock	M to M	Y Sham	4	4	1.244	1	0.244	1.363	3.1	-0.3134	0.8013	0.263	0.623	FALSE
Native heart	Pan-Tissue Clock	O to M	O to Y	5	5	1.222	1.0402	0.1818	1.189	4.6	-0.2223	0.5859	0.292	0.636	FALSE
Native heart	Pan-Tissue Clock	M to M	O to Y	4	5	1.244	1.0402	0.2037	1.122	3.3	-0.3453	0.7528	0.337	0.636	FALSE
Native heart	Pan-Tissue Clock	M to M	O to O	4	5	1.244	0.9796	0.2644	1.015	7	-0.352	0.8808	0.344	0.636	FALSE
Native heart	Pan-Tissue Clock	O to M	O to O	5	5	1.222	0.9796	0.2425	1.005	7.5	-0.32	0.8049	0.346	0.636	FALSE
Native heart	Pan-Tissue Clock	O Sham	Y Sham	5	4	0.8499	1	-0.1501	-1.057	4.3	-0.535	0.2348	0.347	0.636	FALSE
Native heart	Pan-Tissue Clock	M Sham	Y to Y	5	5	1.1501	1.0769	0.0732	0.95	6.3	-0.113	0.2594	0.377	0.636	FALSE
Native heart	Pan-Tissue Clock	O to M	Y to Y	5	5	1.222	1.0769	0.1452	0.952	4.5	-0.2593	0.5496	0.389	0.636	FALSE
Native heart	Pan-Tissue Clock	O Sham	Y to O	5	5	0.8499	0.589	0.2609	0.889	6.2	-0.4524	0.9742	0.407	0.636	FALSE
Native heart	Pan-Tissue Clock	Y Sham	Y to M	4	5	1	1.1852	-0.1852	-0.911	4.1	-0.7425	0.3722	0.412	0.636	FALSE
Native heart	Pan-Tissue Clock	M to M	Y to Y	4	5	1.244	1.0769	0.1671	0.922	3.3	-0.3831	0.7173	0.419	0.636	FALSE
Native heart	Pan-Tissue Clock	O to Y	Y Sham	5	4	1.0402	1	0.0402	0.854	6.5	-0.0732	0.1536	0.424	0.636	FALSE
Native heart	Pan-Tissue Clock	M Sham	O to O	5	5	1.1501	0.9796	0.1705	0.843	5	-0.3502	0.6913	0.438	0.636	FALSE
Native heart	Pan-Tissue Clock	O to O	Y to M	5	5	0.9796	1.1852	-0.2056	-0.741	8	-0.846	0.4349	0.48	0.675	FALSE
Native heart	Pan-Tissue Clock	O to Y	Y to M	5	5	1.0402	1.1852	-0.1449	-0.705	4.3	-0.6995	0.4097	0.517	0.694	FALSE
Native heart	Pan-Tissue Clock	O to Y	Y to Y	5	5	1.0402	1.0769	-0.0366	-0.666	8	-0.1635	0.0903	0.524	0.694	FALSE
Native heart	Pan-Tissue Clock	O Sham	O to O	5	5	0.8499	0.9796	-0.1297	-0.548	7.3	-0.6838	0.4245	0.6	0.766	FALSE
Native heart	Pan-Tissue Clock	Y to M	Y to Y	5	5	1.1852	1.0769	0.1083	0.528	4.3	-0.4467	0.6633	0.624	0.766	FALSE
Native heart	Pan-Tissue Clock	O to O	Y to Y	5	5	0.9796	1.0769	-0.0973	-0.5	4.3	-0.6222	0.4276	0.641	0.766	FALSE
Native heart	Pan-Tissue Clock	M Sham	M to M	5	4	1.1501	1.244	-0.0939	-0.495	3.9	-0.6275	0.4397	0.647	0.766	FALSE
Native heart	Pan-Tissue Clock	M Sham	O to M	5	5	1.1501	1.222	-0.0719	-0.444	5.6	-0.4759	0.3321	0.674	0.778	FALSE
Native heart	Pan-Tissue Clock	O to O	O to Y	5	5	0.9796	1.0402	-0.0606	-0.311	4.3	-0.5852	0.4639	0.77	0.866	FALSE
Native heart	Pan-Tissue Clock	M to M	Y to M	4	5	1.244	1.1852	0.0588	0.219	7	-0.5759	0.6935	0.833	0.914	FALSE
Native heart	Pan-Tissue Clock	M Sham	Y to M	5	5	1.1501	1.1852	-0.0351	-0.165	4.9	-0.5854	0.5153	0.876	0.927	FALSE
Native heart	Pan-Tissue Clock	O to M	Y to M	5	5	1.222	1.1852	0.0369	0.148	7.3	-0.5485	0.6223	0.887	0.927	FALSE
Native heart	Pan-Tissue Clock	O to O	Y Sham	5	4	0.9796	1	-0.0204	-0.106	4.1	-0.5478	0.507	0.921	0.927	FALSE
Native heart	Pan-Tissue Clock	M to M	O to M	4	5	1.244	1.222	0.0219	0.095	6.3	-0.5355	0.5793	0.927	0.927	FALSE
Native heart	Universal Clock 2	M Sham	Y to O	5	5	1.2477	0.5019	0.7458	3.624	6.8	0.2563	1.2353	0.00889	0.204	FALSE
Native heart	Universal Clock 2	Y to M	Y to O	5	5	1.179	0.5019	0.6771	3.698	4.9	0.2038	1.1504	0.0145	0.204	FALSE
Native heart	Universal Clock 2	Y to M	Y to Y	5	5	1.179	0.9607	0.2183	3.196	6.5	0.0542	0.3823	0.0168	0.204	FALSE
Native heart	Universal Clock 2	O to M	Y to O	5	5	1.1254	0.5019	0.6235	2.947	7.2	0.1254	1.1216	0.021	0.204	FALSE
Native heart	Universal Clock 2	M Sham	O Sham	5	5	1.2477	0.7523	0.4954	2.661	7.4	0.0597	0.9311	0.0309	0.204	FALSE
Native heart	Universal Clock 2	Y Sham	Y to M	4	5	1	1.179	-0.179	-2.914	4.7	-0.3398	-0.0182	0.0357	0.204	FALSE
Native heart	Universal Clock 2	O to Y	Y to O	5	5	1.0111	0.5019	0.5092	2.879	4.3	0.0323	0.9861	0.0411	0.204	FALSE
Native heart	Universal Clock 2	O Sham	Y to M	5	5	0.7523	1.179	-0.4267	-2.655	5.2	-0.8349	-0.0184	0.0434	0.204	FALSE
Native heart	Universal Clock 2	Y Sham	Y to O	4	5	1	0.5019	0.4981	2.858	4.1	0.0181	0.9781	0.0449	0.204	FALSE
Native heart	Universal Clock 2	O to Y	Y to M	5	5	1.0111	1.179	-0.1678	-2.456	6.5	-0.332	-0.0037	0.0463	0.204	FALSE
Native heart	Universal Clock 2	Y to O	Y to Y	5	5	0.5019	0.9607	-0.4588	-2.594	4.3	-0.9357	0.0181	0.056	0.204	FALSE
Native heart	Universal Clock 2	M to M	Y to O	4	5	1.0674	0.5019	0.5655	2.281	6.8	-0.024	1.155	0.0576	0.204	FALSE
Native heart	Universal Clock 2	M Sham	Y to Y	5	5	1.2477	0.9607	0.287	2.47	4.8	-0.0158	0.5898	0.0588	0.204	FALSE
Native heart	Universal Clock 2	M Sham	O to O	5	5	1.2477	0.7822	0.4655	2.156	6.5	-0.0524	0.9833	0.0707	0.227	FALSE
Native heart	Universal Clock 2	M Sham	Y Sham	5	4	1.2477	1	0.2477	2.206	4.2	-0.0581	0.5535	0.0887	0.25	FALSE
Native heart	Universal Clock 2	O Sham	O to M	5	5	0.7523	1.1254	-0.3731	-1.938	7.7	-0.8204	0.0742	0.0902	0.25	FALSE
Native heart	Universal Clock 2	O to O	Y to M	5	5	0.7822	1.179	-0.3968	-2.042	4.8	-0.9027	0.1092	0.0991	0.25	FALSE
Native heart	Universal Clock 2	M Sham	O to Y	5	5	1.2477	1.0111	0.2366	2.036	4.8	-0.0662	0.5394	0.0999	0.25	FALSE
Native heart	Universal Clock 2	O Sham	O to Y	5	5	0.7523	1.0111	-0.2588	-1.685	4.4	-0.6693	0.1517	0.16	0.371	FALSE
Native heart	Universal Clock 2	O to M	O to O	5	5	1.1254	0.7822	0.3432	1.55	6.9	-0.1819	0.8683	0.166	0.371	FALSE
Native heart	Universal Clock 2	O Sham	Y Sham	5	4	0.7523	1	-0.2477	-1.644	4.1	-0.6614	0.166	0.173	0.371	FALSE
Native heart	Universal Clock 2	M to M	O Sham	4	5	1.0674	0.7523	0.3151	1.359	6.4	-0.2444	0.8745	0.22	0.45	FALSE
Native heart	Universal Clock 2	O Sham	Y to Y	5	5	0.7523	0.9607	-0.2084	-1.357	4.4	-0.6189	0.2021	0.24	0.47	FALSE
Native heart	Universal Clock 2	O to M	Y to Y	5	5	1.1254	0.9607	0.1647	1.306	4.7	-0.1669	0.4963	0.252	0.473	FALSE
Native heart	Universal Clock 2	O to O	O to Y	5	5	0.7822	1.0111	-0.2289	-1.214	4.3	-0.7389	0.2811	0.287	0.476	FALSE
Native heart	Universal Clock 2	O to O	Y to O	5	5	0.7822	0.5019	0.2803	1.105	8	-0.3052	0.8659	0.302	0.476	FALSE
Native heart	Universal Clock 2	M to M	O to O	4	5	1.0674	0.7822	0.2852	1.112	6.9	-0.3222	0.8925	0.303	0.476	FALSE
Native heart	Universal Clock 2	O to O	Y Sham	5	4	0.7822	1	-0.2178	-1.17	4.1	-0.7308	0.2952	0.306	0.476	FALSE
Native heart	Universal Clock 2	O Sham	Y to O	5	5	0.7523	0.5019	0.2504	1.093	7.8	-0.2796	0.7804	0.307	0.476	FALSE
Native heart	Universal Clock 2	O to Y	Y to Y	5	5	1.0111	0.9607	0.0504	1.024	8	-0.0631	0.164	0.336	0.504	FALSE
Native heart	Universal Clock 2	Y Sham	Y to Y	4	5	1	0.9607	0.0393	1.005	5.8	-0.057	0.1356	0.355	0.509	FALSE
Native heart	Universal Clock 2	O to M	Y Sham	5	4	1.1254	1	0.1254	1.024	4.2	-0.2093	0.4602	0.362	0.509	FALSE
Native heart	Universal Clock 2	O to O	Y to Y	5	5	0.7822	0.9607	-0.1785	-0.947	4.3	-0.6885	0.3315	0.394	0.537	FALSE
Native heart	Universal Clock 2	O to M	O to Y	5	5	1.1254	1.0111	0.1143	0.906	4.7	-0.2173	0.4459	0.409	0.541	FALSE
Native heart	Universal Clock 2	M Sham	M to M	5	4	1.2477	1.0674	0.1803	0.863	5.2	-0.3505	0.7111	0.426	0.548	FALSE
Native heart	Universal Clock 2	M Sham	O to M	5	5	1.2477	1.1254	0.1223	0.744	7.9	-0.2571	0.5016	0.478	0.597	FALSE
Native heart	Universal Clock 2	M to M	Y to M	4	5	1.0674	1.179	-0.1116	-0.598	3.7	-0.6492	0.4261	0.585	0.696	FALSE
Native heart	Universal Clock 2	M to M	Y to Y	4	5	1.0674	0.9607	0.1067	0.591	3.2	-0.4453	0.6587	0.593	0.696	FALSE
Native heart	Universal Clock 2	M Sham	Y to M	5	5	1.2477	1.179	0.0687	0.548	6.1	-0.2373	0.3747	0.603	0.696	FALSE
Native heart	Universal Clock 2	O to M	Y to M	5	5	1.1254	1.179	-0.0535	-0.397	5.8	-0.3863	0.2792	0.705	0.793	FALSE
Native heart	Universal Clock 2	M to M	Y Sham	4	4	1.0674	1	0.0674	0.378	3.1	-0.493	0.6278	0.73	0.801	FALSE
Native heart	Universal Clock 2	M to M	O to Y	4	5	1.0674	1.0111	0.0563	0.312	3.2	-0.4957	0.6082	0.774	0.815	FALSE
Native heart	Universal Clock 2	O to Y	Y Sham	5	4	1.0111	1	0.0111	0.284	5.8	-0.0853	0.1075	0.786	0.815	FALSE
Native heart	Universal Clock 2	M to M	O to M	4	5	1.0674	1.1254	-0.058	-0.27	5.6	-0.5938	0.4777	0.797	0.815	FALSE
Native heart	Universal Clock 2	O Sham	O to O	5	5	0.7523	0.7822	-0.0299	-0.126	7.7	-0.5832	0.5234	0.903	0.903	FALSE
Native heart	Universal Clock 3	M Sham	O Sham	5	5	1.3906	0.6094	0.7813	4.726	8	0.4	1.1626	0.00149	0.0459	TRUE
Native heart	Universal Clock 3	M Sham	Y to O	5	5	1.3906	0.51	0.8807	4.612	7.5	0.4352	1.3261	0.00204	0.0459	TRUE
Native heart	Universal Clock 3	O Sham	Y to M	5	5	0.6094	1.2399	-0.6305	-4.743	6.1	-0.9548	-0.30620000000000003	0.00307	0.046	TRUE
Native heart	Universal Clock 3	Y to M	Y to O	5	5	1.2399	0.51	0.7299	4.458	5.3	0.3164	1.1434	0.00575	0.0569	FALSE
Native heart	Universal Clock 3	O to M	Y to O	5	5	1.2046	0.51	0.6946	3.518	7.8	0.2368	1.1525	0.00827	0.0569	FALSE
Native heart	Universal Clock 3	Y to M	Y to Y	5	5	1.2399	0.9708	0.2691	3.818	6.1	0.0973	0.4409	0.00852	0.0569	FALSE
Native heart	Universal Clock 3	O Sham	O to M	5	5	0.6094	1.2046	-0.5953	-3.444	8	-0.9942	-0.1963	0.00885	0.0569	FALSE
Native heart	Universal Clock 3	M Sham	O to O	5	5	1.3906	0.7396	0.651	3.226	7.2	0.1765	1.1256	0.014	0.0698	FALSE
Native heart	Universal Clock 3	O Sham	O to Y	5	5	0.6094	1.0636	-0.4543	-3.376	6.3	-0.7801	-0.1284	0.014	0.0698	FALSE
Native heart	Universal Clock 3	Y Sham	Y to M	4	5	1	1.2399	-0.2399	-3.667	4.8	-0.41	-0.0698	0.0155	0.0698	FALSE
Native heart	Universal Clock 3	O to Y	Y to O	5	5	1.0636	0.51	0.5536	3.355	5.5	0.1398	0.9675	0.0177	0.0724	FALSE
Native heart	Universal Clock 3	M Sham	Y to Y	5	5	1.3906	0.9708	0.4199	3.472	4.6	0.1017	0.7381	0.0201	0.0754	FALSE
Native heart	Universal Clock 3	M Sham	Y Sham	5	4	1.3906	1	0.3906	3.309	4.2	0.07	0.7113	0.0272	0.0867	FALSE
Native heart	Universal Clock 3	O Sham	Y Sham	5	4	0.6094	1	-0.3906	-3.277	4.2	-0.7145	-0.0668	0.0281	0.0867	FALSE
Native heart	Universal Clock 3	Y Sham	Y to O	4	5	1	0.51	0.49	3.208	4.1	0.0715	0.9085	0.0311	0.0867	FALSE
Native heart	Universal Clock 3	M to M	Y to O	4	5	1.2469	0.51	0.7369	2.8	5.7	0.0835	1.3903	0.0332	0.0867	FALSE
Native heart	Universal Clock 3	O Sham	Y to Y	5	5	0.6094	0.9708	-0.3614	-2.961	4.6	-0.6828	-0.04	0.0346	0.0867	FALSE
Native heart	Universal Clock 3	O to O	Y to M	5	5	0.7396	1.2399	-0.5002	-2.839	5.1	-0.9501	-0.0503	0.0354	0.0867	FALSE
Native heart	Universal Clock 3	Y to O	Y to Y	5	5	0.51	0.9708	-0.4608	-2.973	4.4	-0.8767	-0.0448	0.0366	0.0867	FALSE
Native heart	Universal Clock 3	M Sham	O to Y	5	5	1.3906	1.0636	0.327	2.448	6.3	0.0041	0.65	0.0479	0.108	FALSE
Native heart	Universal Clock 3	M to M	O Sham	4	5	1.2469	0.6094	0.6375	2.599	4.7	-0.0035	1.2786	0.0509	0.109	FALSE
Native heart	Universal Clock 3	O to M	O to O	5	5	1.2046	0.7396	0.465	2.236	7.5	-0.0201	0.9502	0.0579	0.118	FALSE
Native heart	Universal Clock 3	O to Y	Y to M	5	5	1.0636	1.2399	-0.1762	-1.949	8	-0.3849	0.0324	0.0873	0.171	FALSE
Native heart	Universal Clock 3	M to M	O to O	4	5	1.2469	0.7396	0.5072	1.871	6	-0.1562	1.1706	0.111	0.208	FALSE
Native heart	Universal Clock 3	O to O	O to Y	5	5	0.7396	1.0636	-0.324	-1.826	5.2	-0.774	0.126	0.125	0.225	FALSE
Native heart	Universal Clock 3	O to M	Y to Y	5	5	1.2046	0.9708	0.2339	1.785	4.5	-0.1134	0.5811	0.14	0.242	FALSE
Native heart	Universal Clock 3	O to M	Y Sham	5	4	1.2046	1	0.2046	1.594	4.2	-0.1451	0.5544	0.183	0.305	FALSE
Native heart	Universal Clock 3	O to O	Y Sham	5	4	0.7396	1	-0.2604	-1.567	4.1	-0.7163	0.1956	0.19	0.305	FALSE
Native heart	Universal Clock 3	O to O	Y to Y	5	5	0.7396	0.9708	-0.2311	-1.374	4.3	-0.6846	0.2224	0.236	0.366	FALSE
Native heart	Universal Clock 3	O to Y	Y to Y	5	5	1.0636	0.9708	0.0929	1.263	5.9	-0.0877	0.2734	0.254	0.381	FALSE
Native heart	Universal Clock 3	M to M	Y to Y	4	5	1.2469	0.9708	0.2761	1.268	3.1	-0.3996	0.9518	0.291	0.416	FALSE
Native heart	Universal Clock 3	M Sham	Y to M	5	5	1.3906	1.2399	0.1508	1.143	6.1	-0.1705	0.4721	0.296	0.416	FALSE
Native heart	Universal Clock 3	M Sham	O to M	5	5	1.3906	1.2046	0.186	1.081	7.9	-0.2112	0.5833	0.311	0.424	FALSE
Native heart	Universal Clock 3	M to M	Y Sham	4	4	1.2469	1	0.2469	1.142	3.1	-0.4346	0.9283	0.335	0.431	FALSE
Native heart	Universal Clock 3	O to O	Y to O	5	5	0.7396	0.51	0.2296	1.026	7.9	-0.2872	0.7465	0.335	0.431	FALSE
Native heart	Universal Clock 3	O to M	O to Y	5	5	1.2046	1.0636	0.141	0.988	6	-0.2083	0.4903	0.361	0.451	FALSE
Native heart	Universal Clock 3	O to Y	Y Sham	5	4	1.0636	1	0.0636	0.926	4.7	-0.1159	0.2432	0.399	0.485	FALSE
Native heart	Universal Clock 3	M to M	O to Y	4	5	1.2469	1.0636	0.1832	0.814	3.6	-0.4732	0.8397	0.466	0.552	FALSE
Native heart	Universal Clock 3	Y Sham	Y to Y	4	5	1	0.9708	0.0292	0.754	6.4	-0.0644	0.1229	0.478	0.552	FALSE
Native heart	Universal Clock 3	O Sham	O to O	5	5	0.6094	0.7396	-0.1303	-0.644	7.2	-0.6059	0.3454	0.54	0.608	FALSE
Native heart	Universal Clock 3	M Sham	M to M	5	4	1.3906	1.2469	0.1438	0.588	4.7	-0.4972	0.7848	0.584	0.641	FALSE
Native heart	Universal Clock 3	O Sham	Y to O	5	5	0.6094	0.51	0.0994	0.518	7.5	-0.3474	0.5461	0.619	0.663	FALSE
Native heart	Universal Clock 3	O to M	Y to M	5	5	1.2046	1.2399	-0.0352	-0.25	5.8	-0.3833	0.3129	0.812	0.85	FALSE
Native heart	Universal Clock 3	M to M	O to M	4	5	1.2469	1.2046	0.0422	0.169	5	-0.6003	0.6848	0.872	0.892	FALSE
Native heart	Universal Clock 3	M to M	Y to M	4	5	1.2469	1.2399	0.007	0.031	3.5	-0.6515	0.6655	0.977	0.977	FALSE
Liver	Pan-Tissue Clock	Y to O	Y to Y	5	7	1.066	1.5613	-0.4953	-1.584	9.6	-1.1954	0.2049	0.145	0.795	FALSE
Liver	Pan-Tissue Clock	O Sham	Y to Y	5	7	1.0215	1.5613	-0.5397	-1.536	8.6	-1.3408	0.2614	0.161	0.795	FALSE
Liver	Pan-Tissue Clock	Y Sham	Y to Y	4	7	1	1.5613	-0.5613	-1.574	6.7	-1.413	0.2905	0.162	0.795	FALSE
Liver	Pan-Tissue Clock	O to O	Y to Y	5	7	1.117	1.5613	-0.4443	-1.343	9.1	-1.1909	0.3024	0.212	0.795	FALSE
Liver	Pan-Tissue Clock	O to Y	Y Sham	5	4	1.3723	1	0.3723	0.816	6.9	-0.7095	1.454	0.442	0.958	FALSE
Liver	Pan-Tissue Clock	O Sham	O to Y	5	5	1.0215	1.3723	-0.3507	-0.775	7.4	-1.4076	0.7061	0.462	0.958	FALSE
Liver	Pan-Tissue Clock	O to Y	Y to O	5	5	1.3723	1.066	0.3063	0.724	6.6	-0.7058	1.3183	0.494	0.958	FALSE
Liver	Pan-Tissue Clock	O to O	O to Y	5	5	1.117	1.3723	-0.2553	-0.585	7	-1.2863	0.7757	0.577	0.958	FALSE
Liver	Pan-Tissue Clock	O to Y	Y to Y	5	7	1.3723	1.5613	-0.189	-0.446	6.9	-1.1933	0.8153	0.669	0.958	FALSE
Liver	Pan-Tissue Clock	O to O	Y Sham	5	4	1.117	1	0.117	0.315	6.5	-0.7751	1.009	0.763	0.958	FALSE
Liver	Pan-Tissue Clock	O Sham	O to O	5	5	1.0215	1.117	-0.0955	-0.26	7.9	-0.9423	0.7514	0.801	0.958	FALSE
Liver	Pan-Tissue Clock	Y Sham	Y to O	4	5	1	1.066	-0.066	-0.186	6.1	-0.9315	0.7995	0.859	0.958	FALSE
Liver	Pan-Tissue Clock	O to O	Y to O	5	5	1.117	1.066	0.051	0.155	7.9	-0.7106	0.8126	0.881	0.958	FALSE
Liver	Pan-Tissue Clock	O Sham	Y to O	5	5	1.0215	1.066	-0.0444	-0.127	7.7	-0.8582	0.7693	0.902	0.958	FALSE
Liver	Pan-Tissue Clock	O Sham	Y Sham	5	4	1.0215	1	0.0215	0.055	6.8	-0.9058	0.9488	0.958	0.958	FALSE
Liver	Universal Clock 2	O to Y	Y to Y	5	7	1.0243	0.8585	0.1658	2.936	9.8	0.0397	0.2919	0.0152	0.228	FALSE
Liver	Universal Clock 2	O to O	O to Y	5	5	0.5764	1.0243	-0.4479	-1.49	4.1	-1.2749	0.3792	0.209	0.887	FALSE
Liver	Universal Clock 2	O to O	Y Sham	5	4	0.5764	1	-0.4236	-1.301	5.4	-1.2429	0.3957	0.246	0.887	FALSE
Liver	Universal Clock 2	Y Sham	Y to Y	4	7	1	0.8585	0.1415	1.029	3.8	-0.2491	0.5322	0.365	0.887	FALSE
Liver	Universal Clock 2	O Sham	O to O	5	5	0.9215	0.5764	0.3451	0.949	7.1	-0.5118	1.2019	0.374	0.887	FALSE
Liver	Universal Clock 2	O to O	Y to Y	5	7	0.5764	0.8585	-0.2821	-0.933	4.2	-1.1067	0.5426	0.401	0.887	FALSE
Liver	Universal Clock 2	O to O	Y to O	5	5	0.5764	0.8943	-0.3179	-0.866	7.2	-1.1806	0.5448	0.414	0.887	FALSE
Liver	Universal Clock 2	O to Y	Y to O	5	5	1.0243	0.8943	0.1299	0.602	4.2	-0.4594	0.7192	0.579	0.93	FALSE
Liver	Universal Clock 2	O Sham	O to Y	5	5	0.9215	1.0243	-0.1028	-0.49	4.2	-0.6744	0.4689	0.649	0.93	FALSE
Liver	Universal Clock 2	Y Sham	Y to O	4	5	1	0.8943	0.1057	0.423	6.3	-0.4975	0.7088	0.686	0.93	FALSE
Liver	Universal Clock 2	O Sham	Y Sham	5	4	0.9215	1	-0.0785	-0.321	6.4	-0.6668	0.5098	0.758	0.93	FALSE
Liver	Universal Clock 2	O Sham	Y to Y	5	7	0.9215	0.8585	0.063	0.297	4.4	-0.5059	0.6318	0.78	0.93	FALSE
Liver	Universal Clock 2	O to Y	Y Sham	5	4	1.0243	1	0.0243	0.182	3.4	-0.3748	0.4233	0.866	0.93	FALSE
Liver	Universal Clock 2	Y to O	Y to Y	5	7	0.8943	0.8585	0.0358	0.164	4.4	-0.5507	0.6224	0.877	0.93	FALSE
Liver	Universal Clock 2	O Sham	Y to O	5	5	0.9215	0.8943	0.0271	0.091	8	-0.659	0.7133	0.93	0.93	FALSE
Liver	Universal Clock 3	O to Y	Y to Y	5	7	1.5923	0.6825	0.9099	2.894	9.6	0.205	1.6147	0.0167	0.241	FALSE
Liver	Universal Clock 3	O to O	O to Y	5	5	0.7412	1.5923	-0.8511	-2.594	8	-1.6085	-0.0938	0.0321	0.241	FALSE
Liver	Universal Clock 3	O to Y	Y to O	5	5	1.5923	0.9652	0.6272	2.247	7.4	-0.0253	1.2796	0.0574	0.287	FALSE
Liver	Universal Clock 3	O Sham	O to Y	5	5	0.917	1.5923	-0.6753	-2.027	7.9	-1.4452	0.0945	0.0776	0.291	FALSE
Liver	Universal Clock 3	Y to O	Y to Y	5	7	0.9652	0.6825	0.2827	1.017	9.9	-0.337	0.9024	0.333	0.934	FALSE
Liver	Universal Clock 3	O to Y	Y Sham	5	4	1.5923	1	0.5923	0.985	4	-1.0844	2.269	0.381	0.934	FALSE
Liver	Universal Clock 3	O to O	Y to O	5	5	0.7412	0.9652	-0.224	-0.764	7.1	-0.9146	0.4667	0.47	0.934	FALSE
Liver	Universal Clock 3	O Sham	Y to Y	5	7	0.917	0.6825	0.2345	0.706	9.1	-0.5158	0.9849	0.498	0.934	FALSE
Liver	Universal Clock 3	O Sham	O to O	5	5	0.917	0.7412	0.1758	0.509	8	-0.6203	0.9718	0.624	0.938	FALSE
Liver	Universal Clock 3	Y Sham	Y to Y	4	7	1	0.6825	0.3175	0.529	4	-1.3557	1.9908	0.625	0.938	FALSE
Liver	Universal Clock 3	O to O	Y Sham	5	4	0.7412	1	-0.2588	-0.426	4.1	-1.9294	1.4118	0.692	0.944	FALSE
Liver	Universal Clock 3	O to O	Y to Y	5	7	0.7412	0.6825	0.0587	0.18	9.2	-0.6782	0.7957	0.861	0.956	FALSE
Liver	Universal Clock 3	O Sham	Y to O	5	5	0.917	0.9652	-0.0482	-0.161	7	-0.7545	0.6582	0.877	0.956	FALSE
Liver	Universal Clock 3	O Sham	Y Sham	5	4	0.917	1	-0.083	-0.136	4.2	-1.7516	1.5856	0.898	0.956	FALSE
Liver	Universal Clock 3	Y Sham	Y to O	4	5	1	0.9652	0.0348	0.06	3.5	-1.6697	1.7394	0.956	0.956	FALSE
Blood	Pan-Tissue Clock	O Sham	Y to Y	5	5	0.8405	1.659	-0.8185	-1.739	4.9	-2.0328	0.3958	0.143	0.846	FALSE
Blood	Pan-Tissue Clock	Y to O	Y to Y	5	5	0.9278	1.659	-0.7312	-1.408	6.6	-1.9757	0.5134	0.205	0.846	FALSE
Blood	Pan-Tissue Clock	O Sham	O to O	5	5	0.8405	1.4106	-0.5701	-1.255	5	-1.7371	0.5969	0.265	0.846	FALSE
Blood	Pan-Tissue Clock	O to Y	Y to Y	5	5	0.9806	1.659	-0.6784	-1.184	7.7	-2.0097	0.6529	0.272	0.846	FALSE
Blood	Pan-Tissue Clock	Y Sham	Y to Y	4	5	1	1.659	-0.659	-1.166	6.9	-1.9982	0.6802	0.282	0.846	FALSE
Blood	Pan-Tissue Clock	O to O	Y to O	5	5	1.4106	0.9278	0.4828	0.957	6.7	-0.7203	1.6859	0.372	0.902	FALSE
Blood	Pan-Tissue Clock	O to O	O to Y	5	5	1.4106	0.9806	0.43	0.768	7.8	-0.8672	1.7272	0.465	0.902	FALSE
Blood	Pan-Tissue Clock	O to O	Y Sham	5	4	1.4106	1	0.4106	0.744	7	-0.8951	1.7163	0.481	0.902	FALSE
Blood	Pan-Tissue Clock	O Sham	Y Sham	5	4	0.8405	1	-0.1595	-0.419	4.2	-1.2017	0.8826	0.696	0.97	FALSE
Blood	Pan-Tissue Clock	O to O	Y to Y	5	5	1.4106	1.659	-0.2484	-0.402	8	-1.6718	1.1751	0.698	0.97	FALSE
Blood	Pan-Tissue Clock	O Sham	O to Y	5	5	0.8405	0.9806	-0.1401	-0.357	5.4	-1.127	0.8468	0.735	0.97	FALSE
Blood	Pan-Tissue Clock	O Sham	Y to O	5	5	0.8405	0.9278	-0.0873	-0.283	6.4	-0.8312	0.6565	0.786	0.97	FALSE
Blood	Pan-Tissue Clock	Y Sham	Y to O	4	5	1	0.9278	0.0722	0.164	6	-1.0028	1.1472	0.875	0.97	FALSE
Blood	Pan-Tissue Clock	O to Y	Y to O	5	5	0.9806	0.9278	0.0528	0.117	7.4	-0.9993	1.1049	0.91	0.97	FALSE
Blood	Pan-Tissue Clock	O to Y	Y Sham	5	4	0.9806	1	-0.0194	-0.039	6.9	-1.2095	1.1707	0.97	0.97	FALSE
Blood	Universal Clock 2	Y to O	Y to Y	5	5	0.7091	1.7426	-1.0335	-3.4	7.9	-1.7357	-0.3314	0.0095	0.108	FALSE
Blood	Universal Clock 2	O Sham	Y to Y	5	5	0.892	1.7426	-0.8506	-3.753	4.1	-1.4746	-0.2266	0.0191	0.108	FALSE
Blood	Universal Clock 2	O to O	Y to Y	5	5	0.9612	1.7426	-0.7814	-3.087	6	-1.4019	-0.1609	0.0217	0.108	FALSE
Blood	Universal Clock 2	O to Y	Y to O	5	5	1.5792	0.7091	0.8701	2.099	6.3	-0.132	1.8721	0.0783	0.294	FALSE
Blood	Universal Clock 2	O Sham	O to Y	5	5	0.892	1.5792	-0.6872	-1.9	4	-1.688	0.3137	0.13	0.356	FALSE
Blood	Universal Clock 2	Y Sham	Y to Y	4	5	1	1.7426	-0.7426	-1.658	5	-1.8969	0.4116	0.159	0.356	FALSE
Blood	Universal Clock 2	O to O	O to Y	5	5	0.9612	1.5792	-0.6179	-1.631	4.8	-1.6036	0.3678	0.166	0.356	FALSE
Blood	Universal Clock 2	O to Y	Y Sham	5	4	1.5792	1	0.5792	1.095	6.7	-0.6837	1.842	0.311	0.535	FALSE
Blood	Universal Clock 2	O to O	Y to O	5	5	0.9612	0.7091	0.2521	1.077	6.3	-0.314	0.8183	0.321	0.535	FALSE
Blood	Universal Clock 2	O Sham	Y to O	5	5	0.892	0.7091	0.1829	0.891	4.1	-0.3812	0.747	0.422	0.633	FALSE
Blood	Universal Clock 2	Y Sham	Y to O	4	5	1	0.7091	0.2909	0.665	4.6	-0.8609	1.4427	0.538	0.731	FALSE
Blood	Universal Clock 2	O Sham	O to O	5	5	0.892	0.9612	-0.0692	-0.589	4.3	-0.3859	0.2474	0.585	0.731	FALSE
Blood	Universal Clock 2	O to Y	Y to Y	5	5	1.5792	1.7426	-0.1635	-0.384	6.7	-1.1786	0.8516	0.713	0.823	FALSE
Blood	Universal Clock 2	O Sham	Y Sham	5	4	0.892	1	-0.108	-0.279	3	-1.3364	1.1204	0.799	0.856	FALSE
Blood	Universal Clock 2	O to O	Y Sham	5	4	0.9612	1	-0.0388	-0.096	3.5	-1.2202	1.1427	0.929	0.929	FALSE
Blood	Universal Clock 3	Y to O	Y to Y	5	5	0.6889	1.6374	-0.9484	-2.157	5.8	-2.0317	0.1349	0.0757	0.582	FALSE
Blood	Universal Clock 3	O Sham	Y to Y	5	5	0.8536	1.6374	-0.7837	-1.975	4.1	-1.8749	0.3075	0.118	0.582	FALSE
Blood	Universal Clock 3	O to O	Y to O	5	5	1.1239	0.6889	0.435	1.676	7.9	-0.1651	1.0351	0.133	0.582	FALSE
Blood	Universal Clock 3	O to Y	Y to O	5	5	1.6839	0.6889	0.995	1.545	4.8	-0.6815	2.6715	0.185	0.582	FALSE
Blood	Universal Clock 3	O Sham	O to O	5	5	0.8536	1.1239	-0.2703	-1.526	4.5	-0.7405	0.1999	0.194	0.582	FALSE
Blood	Universal Clock 3	O Sham	O to Y	5	5	0.8536	1.6839	-0.8303	-1.349	4	-2.532	0.8713	0.248	0.604	FALSE
Blood	Universal Clock 3	O to O	Y to Y	5	5	1.1239	1.6374	-0.5134	-1.194	5.5	-1.5914	0.5645	0.282	0.604	FALSE
Blood	Universal Clock 3	Y Sham	Y to Y	4	5	1	1.6374	-0.6374	-1.045	6.4	-2.1085	0.8338	0.334	0.616	FALSE
Blood	Universal Clock 3	O to Y	Y Sham	5	4	1.6839	1	0.6839	0.888	6.9	-1.1436	2.5115	0.405	0.616	FALSE
Blood	Universal Clock 3	O to O	O to Y	5	5	1.1239	1.6839	-0.56	-0.879	4.6	-2.2395	1.1194	0.423	0.616	FALSE
Blood	Universal Clock 3	O Sham	Y to O	5	5	0.8536	0.6889	0.1647	0.825	4.4	-0.3698	0.6992	0.452	0.616	FALSE
Blood	Universal Clock 3	Y Sham	Y to O	4	5	1	0.6889	0.3111	0.617	4	-1.0831	1.7052	0.571	0.714	FALSE
Blood	Universal Clock 3	O Sham	Y Sham	5	4	0.8536	1	-0.1464	-0.313	3.1	-1.6195	1.3267	0.774	0.874	FALSE
Blood	Universal Clock 3	O to O	Y Sham	5	4	1.1239	1	0.1239	0.25	3.8	-1.2796	1.5275	0.816	0.874	FALSE
Blood	Universal Clock 3	O to Y	Y to Y	5	5	1.6839	1.6374	0.0466	0.064	6.8	-1.6877	1.7809	0.951	0.951	FALSE
