## Supplementary material for "Transplanted hearts assimilate the recipient’s biological age": Table S4

Characteristic	Echocardiography (n=315)	Cardiopulmonary Exercise (n=225)	ECG (n=317)
N	315	225	317
Recipient age, yr	51.6 +/- 12.7 (17-71)	50.0 +/- 13.0 (17-69)	51.4 +/- 12.6 (17-71)
Donor age, yr	32.5 +/- 11.5 (13-62)	32.4 +/- 11.4 (15-62)	32.7 +/- 11.5 (13-62)
Age disparity (donor - recipient), yr	19.1 +/- 16.2 (-27-50)	17.6 +/- 16.4 (-27-50)	18.7 +/- 16.2 (-27-50)
Female recipient, n (%)	81 (25.7%)	57 (25.3%)	81 (25.6%)
Female donor, n (%)	100 (31.7%)	65 (28.9%)	101 (31.9%)
Transplant group
Younger donor to older recipient	253 (80.3%)	176 (78.2%)	253 (79.8%)
Older donor to younger recipient	28 (8.9%)	26 (11.6%)	29 (9.1%)
Age-matched	34 (10.8%)	23 (10.2%)	35 (11.0%)
BMI, kg/m2 (n=163, 72% complete)		27.3 +/- 4.9 (16.6-41.3)
