## Supplementary material for "Transplanted hearts assimilate the recipient’s biological age": Table S5

Modality	Outcome	Model	N	RecipientAge_beta	RecipientAge_SE	RecipientAge_95CI_low	RecipientAge_95CI_high	RecipientAge_t	RecipientAge_p	RecipientAge_std_beta	RecipientAge_std_CI_low	RecipientAge_std_CI_high	DonorAge_beta	DonorAge_SE	DonorAge_95CI_low	DonorAge_95CI_high	DonorAge_t	DonorAge_p	DonorAge_std_beta	R2_DonorOnly	R2_FullModel	DeltaR2	F_test_p
Echocardiography	Left Ventricular Ejection Fraction (LVEF, %)	A: RecipAge + DonorAge + Sex	312	-0.0481	0.027	-0.1012	0.0049	-1.7861	0.0751	-0.1028	-0.216	0.0105	0.0269	0.0297	-0.0315	0.0852	0.9055	0.3659	0.0519	0.0017	0.0123	0.0105	0.1961
Echocardiography	Interventricular Septal Thickness (IVS, mm)	A: RecipAge + DonorAge + Sex	272	-0.0108	0.0099	-0.0303	0.0087	-1.0937	0.2751	-0.0673	-0.1883	0.0538	0.0077	0.0108	-0.0136	0.029	0.7121	0.477	0.0435	4e-4	0.025	0.0246	0.0354
Echocardiography	Posterior Wall Thickness (PWT, mm)	A: RecipAge + DonorAge + Sex	275	-0.0198	0.0089	-0.0372	-0.0023	-2.2272	0.0268	-0.1354	-0.2551	-0.0157	0.0156	0.0096	-0.0034	0.0346	1.6199	0.1064	0.0983	0.0045	0.0341	0.0296	0.0167
Cardiopulmonary Exercise Testing	Functional Capacity (mL/kg/min)	A: RecipAge + DonorAge + Sex	162	-0.1089	0.0323	-0.1727	-0.0452	-3.3744	9e-4	-0.2535	-0.4019	-0.1051	0.0227	0.0378	-0.0519	0.0973	0.6012	0.5486	0.0446	1e-4	0.1491	0.1491	0
Cardiopulmonary Exercise Testing	Functional Capacity (mL/kg/min)	B: RecipAge + DonorAge + Sex + BMI	162	-0.0984	0.0286	-0.1549	-0.0419	-3.4399	7e-4	-0.2291	-0.3606	-0.0975	0.0073	0.0335	-0.059	0.0735	0.2165	0.8288	0.0143	1e-4	0.3376	0.3375	NA
Cardiopulmonary Exercise Testing	Measured Peak VO2 (mL/min)	A: RecipAge + DonorAge + Sex	151	-8.6275	2.4154	-13.401	-3.8541	-3.5719	5e-4	-0.2485	-0.386	-0.111	-1.088	2.9361	-6.8905	4.7145	-0.3706	0.7115	-0.0255	0.0041	0.31	0.3058	0
Cardiopulmonary Exercise Testing	Measured Peak VO2 (mL/min)	B: RecipAge + DonorAge + Sex + BMI	151	-8.5779	2.3854	-13.2922	-3.8636	-3.596	4e-4	-0.2471	-0.3829	-0.1113	-0.1486	2.9314	-5.942	5.6449	-0.0507	0.9597	-0.0035	0.0041	0.3317	0.3275	NA
Cardiopulmonary Exercise Testing	VE/VCO2 Slope	A: RecipAge + DonorAge + Sex	157	0.0565	0.0371	-0.0167	0.1298	1.524	0.1296	0.1245	-0.0369	0.2858	0.0536	0.0444	-0.034	0.1412	1.2087	0.2286	0.097	0.0126	0.0288	0.0162	0.2812
Cardiopulmonary Exercise Testing	VE/VCO2 Slope	B: RecipAge + DonorAge + Sex + BMI	157	0.0586	0.0371	-0.0147	0.1318	1.579	0.1164	0.1289	-0.0324	0.2902	0.0489	0.0445	-0.039	0.1368	1.0997	0.2732	0.0885	0.0126	0.0376	0.025	NA
ECG	QTc Interval (ms)	A: RecipAge + DonorAge + Sex	317	0.0667	0.1348	-0.1986	0.332	0.4945	0.6213	0.0275	-0.0819	0.1369	0.0971	0.1474	-0.1928	0.387	0.6588	0.5105	0.0366	0.0044	0.0598	0.0554	1e-4
ECG	Ventricular Rate (bpm)	A: RecipAge + DonorAge + Sex	317	0.1272	0.0543	0.0204	0.234	2.3439	0.0197	0.13	0.0209	0.2392	-0.2503	0.0593	-0.3671	-0.1336	-4.2202	0	-0.2337	0.0463	0.0641	0.0178	0.0527
